# *Chamaeleo calyptratus* (veiled chameleon) chromosome-scale genome assembly and annotation provides insights into the evolution of reptiles and developmental mechanisms

**DOI:** 10.1101/2024.09.03.611012

**Authors:** Natalia A. Shylo, Andrew J Price, Sofia Robb, Richard Kupronis, Irán Andira Guzmán Méndez, Dustin DeGraffenreid, Tony Gamble, Paul A. Trainor

## Abstract

The family Chamaeleonidae comprises 228 species, boasting an extensive geographic spread and an array of evolutionary novelties and adaptations, but a paucity of genetic and molecular analyses. Veiled chameleon (*Chamaeleo calyptratus*) has emerged as a tractable research organism for the study of squamate early development and evolution. Here we report a chromosomal-level assembly and annotation of the veiled chameleon genome. We note a remarkable chromosomal conservation across squamates, but comparisons to more distant genomes reveal GC peaks correlating with ancestral chromosome fusion events. We subsequently identified the XX/XY region on chromosome 5, confirming environmental-independent sex determination in veiled chameleons. Furthermore, our analysis of the *Hox* gene family indicates that veiled chameleons possess the most complete set of 41 *Hox* genes, retained from an amniote ancestor. Lastly, the veiled chameleon genome has retained both ancestral paralogs of the *Nodal* gene, but is missing *Dand5* and several other genes, recently associated with the loss of motile cilia during the establishment of left-right patterning. Thus, a complete veiled chameleon genome provides opportunities for novel insights into the evolution of reptilian genomes and the molecular mechanisms driving phenotypic variation and ecological adaptation.
