## Supplementary Table 3 for "*Chamaeleo calyptratus* (veiled chameleon) chromosome-scale genome assembly and annotation provides insights into the evolution of reptiles and developmental mechanisms"

### Sheet: Sheet1
	Metazoa				Vertebrate				Tetropoda				Sauropsida
	G C:96.1%[S:95.3%,D:0.8%],F:0.5%,M:3.4%,n:954				G C:91.7%[S:90.7%,D:1.0%],F:2.0%,M:6.3%,n:3354				G C:89.8%[S:89.2%,D:0.6%],F:2.0%,M:8.2%,n:5310				G C:86.4%[S:85.4%,D:1.0%],F:2.0%,M:11.6%,n:7480
	P C:87.6%[S:86.7%,D:0.9%],F:6.7%,M:5.7%,n:954				P C:78.1%[S:76.1%,D:2.0%],F:12.9%,M:9.0%,n:3354				P C:73.2%[S:71.8%,D:1.4%],F:12.0%,M:14.8%,n:5310				C:72.9%[S:71.4%,D:1.5%],F:8.8%,M:18.3%,n:7480
Chamaeleo_calyptratus	genome #	genome %	protein#	protein%	genome #	genome %	protein#	protein%	genome #	genome %	protein#	protein%	genome #	genome %	protein#	protein%
Complete BUSCOs (C)	917	0.9612	836	0.8763	3075	0.9168	2618	0.7806	4766	0.8976	3884	0.7315	6462	0.8639	5453	0.729
Complete and single-copy BUSCOs (S)	909	0.9528	827	0.8669	3043	0.9073	2551	0.7606	4734	0.8915	3812	0.7179	6387	0.8539	5344	0.7144
Complete and duplicated BUSCOs (D)	8	0.0084	9	0.0094	32	0.0095	67	0.02	32	0.006	72	0.0136	75	0.01	109	0.0146
Fragmented BUSCOs (F)	5	0.0052	64	0.0671	67	0.02	432	0.1288	107	0.0202	636	0.1198	152	0.0203	660	0.0882
Missing BUSCOs (M)	32	0.0335	54	0.0566	212	0.0632	304	0.0906	437	0.0823	790	0.1488	866	0.1158	1367	0.1828
Total BUSCO groups searched	954		954		3354		3354		5310		5310		7480		7480
	Complete and single-copy BUSCOs (S)	Complete and duplicated BUSCOs (D)	Fragmented BUSCOs (F)	Missing BUSCOs (M)
Metazoa_protein	827	9	64	54
Vertebrate_protein	2551	67	432	304
Tetrapoda_protein	3812	72	636	790
Sauropsida_protein	5344	109	660	1367
Metazoa_genome	909	8	5	32
Vertebrate_genome	3043	32	67	212
Tetrapoda_genome	4734	32	107	437
Sauropsida_genome	6387	75	152	866
