## Supplementary Table 5 for "*Chamaeleo calyptratus* (veiled chameleon) chromosome-scale genome assembly and annotation provides insights into the evolution of reptiles and developmental mechanisms"

### Sheet: Sheet1
chr	annotation	type	Beginning	End	V6	Strand	V8	Name	Notes		PMID	V9
chr5	Apollo	gene	282276	295019	.	+	.	Lrwd1	Involved in human spermatogenesis and Xi silencing.		PMID: 23445371 PMID: 21940502	ID=CCA1g023958000.1;curators=ns2304@stowers.org;Name=Lrwd1;Note=leucine-rich repeat and WD repeat-containing protein 1;curation_id=097d75d0-26f8-465b-9aa3-b68b35913b58;curator_notes=curator added new gene based on src_alignment;curation_actions=new_gene;curation_date_creation=2024-03-11;curation_date_last_modified=2024-03-11;namesrc=Apollo|manual|CCA1g023958000.1(Lrwd1:leucine-rich repeat and WD …
chr5	Helixer	gene	738656	800055	.	-	.	CCA1g016450000.1				ID=CCA1g016450000.1;Name=CCA1g016450000.1;Note=Filamin A alpha actin binding protein 280;namesrc=CCA1t016450001.1|OMA|1to1|MultiGroup|MULTI|OG690108(HYDVU11942)
chr5	Helixer	gene	800449	827317	.	-	.	CCA1g016449000.1				ID=CCA1g016449000.1;Name=CCA1g016449000.1;Note=Filamin-A;namesrc=CCA1t016449001.1|OMA|1to1|MultiGroup|MULTI|OG720934(AMPQE22639)
chr5	IsoSeq	gene	859734	862325	.	-	.	ERV3-1				ID=CCA1g023536000.1;isoseq_id=PB.13251;Name=ERV3-1;Note=Endogenous retrovirus group 3 member 1 Env polyprotein;namesrc=CCA1t023536001.1|UNIPROT|Homo sapiens|Q14264|2.88e-19
chr5	IsoSeq	gene	872573	902518	.	-	.	ZNF391				ID=CCA1g023537000.1;isoseq_id=PB.13252;Name=ZNF391;Note=zinc finger protein 391;namesrc=CCA1t023537001.1|OMA|1to1|ENS|HUMAN|ENSG00000124613
chr5	Helixer	gene	889467	889666	.	-	.	CCA1g016448000.1				ID=CCA1g016448000.1;Name=CCA1g016448000.1;Note=CCA1g016448000.1;namesrc=CCA1t016448001.1|0
chr5	IsoSeq	gene	927084	974932	.	-	.	ZNF80				ID=CCA1g023538000.1;isoseq_id=PB.13253;Name=ZNF80;Note=zinc finger protein 80;namesrc=CCA1t023538001.1|OMA|1to1|ENS|HUMAN|ENSG00000174255
chr5	IsoSeq	gene	1006583	1047975	.	-	.	NME6				ID=CCA1g023539000.1;isoseq_id=PB.13254;Name=NME6;Note=NME/NM23 nucleoside diphosphate kinase 6;namesrc=CCA1t023539002.1|OMA|OrthologousGroup|HUMAN|ENSG00000172113
chr5	Helixer	gene	1047821	1058980	.	+	.	RABL2B				ID=CCA1g013858000.1;Name=RABL2B;Note=RAB, member of RAS oncogene family like 2B;namesrc=CCA1t013858001.1|OMA|OrthologousGroup|HUMAN|ENSG00000079974
chr5	Helixer	gene	1061772	1071296	.	-	.	NPIPB12				ID=CCA1g016447000.1;Name=NPIPB12;Note=nuclear pore complex interacting protein family member B12;namesrc=CCA1t016447001.1|OMA|1to1|ENS|HUMAN|ENSG00000169203
chr5	Helixer	gene	1073651	1083906	.	-	.	CCA1g016446000.1				ID=CCA1g016446000.1;Name=CCA1g016446000.1;Note=Peptidase S1 domain-containing protein;namesrc=CCA1t016446001.1|OMA|1to1|MultiGroup|MULTI|OG709873(DAPPU02519),OG709873(STRPU17714),OG720902(STRHB19291),OG738020(OCTBM15919)
chr5	Helixer	gene	1093566	1101845	.	+	.	CG8870				ID=CCA1g013859000.1;Name=CG8870;Note=CCA1g013859000.1;namesrc=CCA1t013859001.1|OMA|1to1|ENS|DROME|FBgn0038144
chr5	Helixer	gene	1110632	1126249	.	+	.	ACR	Acrosin is a serine proteinase present in the acrosome of mature spermatozoa		PMID: 31964830	ID=CCA1g013860000.1;Name=ACR;Note=Acrosin;namesrc=CCA1t013860001.1|UNIPROT|Meleagris gallopavo|Q2UVH8|2.67e-58
chr5	IsoSeq	gene	1135549	1182570	.	+	.	CCA1g023540000.1				ID=CCA1g023540000.1;isoseq_id=PB.13256;Name=CCA1g023540000.1;Note=CCA1g023540000.1;namesrc=CCA1t023540003.1|0
chr5	Helixer	gene	1136854	1146451	.	-	.	CCA1g016445000.1				ID=CCA1g016445000.1;Name=CCA1g016445000.1;Note=Peptidase S1 domain-containing protein;namesrc=CCA1t016445001.1|OMA|1to1|MultiGroup|MULTI|OG707367(TYTAL25448),OG707967(PSETE25637),OG716072(SERCA19426),OG716072(XENLA02237)
chr5	Helixer	gene	1172576	1178446	.	-	.	ACR				ID=CCA1g016444000.1;Name=ACR;Note=acrosin;namesrc=CCA1t016444001.1|OMA|1to1|ENS|HUMAN|ENSG00000100312
chr5	Helixer	gene	1184683	1187656	.	-	.	ACR				ID=CCA1g016443000.1;Name=ACR;Note=Acrosin;namesrc=CCA1t016443001.1|UNIPROT|Meleagris gallopavo|Q2UVH8|3.44e-19
chr5	Helixer	gene	1196069	1210517	.	-	.	ACR				ID=CCA1g016442000.1;Name=ACR;Note=Acrosin;namesrc=CCA1t016442001.1|UNIPROT|Meleagris gallopavo|Q2UVH8|1.65e-17
chr5	Helixer	gene	1236141	1252353	.	-	.	CG32834				ID=CCA1g016441000.1;Name=CG32834;Note=CCA1g016441000.1;namesrc=CCA1t016441001.1|OMA|1to1|ENS|DROME|FBgn0052834
chr5	Helixer	gene	1265345	1293017	.	-	.	ARSA	X-linked in humans, escapes X-inactivation and has a homolog on the Y chromosome.		PMID: 8845834	ID=CCA1g016440000.1;Name=ARSA;Note=arylsulfatase A;namesrc=CCA1t016440001.1|OMA|OrthologousGroup|HUMAN|ENSG00000100299
chr5	Helixer	gene	1392677	1599426	.	+	.	SHANK3				ID=CCA1g013861000.1;Name=SHANK3;Note=SH3 and multiple ankyrin repeat domains protein 3;namesrc=CCA1t013861001.1|UNIPROT|Homo sapiens|Q9BYB0|5.85e-173
chr5	Helixer	gene	1599428	1660623	.	+	.	SHANK3				ID=CCA1g013862000.1;Name=SHANK3;Note=SH3 and multiple ankyrin repeat domains 3;namesrc=CCA1t013862001.1|OMA|OrthologousGroup|HUMAN|ENSG00000251322
chr5	IsoSeq	gene	1664439	1668049	.	-	.	CCA1g023541000.1				ID=CCA1g023541000.1;isoseq_id=PB.13258;Name=CCA1g023541000.1;Note=CCA1g023541000.1;namesrc=CCA1t023541001.1|0
chr5	Helixer	gene	1672985	1693845	.	-	.	Mapk8ip2	Has been proposed as a candidate for XX sex reversal.		PMID: 19933217	ID=CCA1g016439000.1;Name=Mapk8ip2;Note=C-Jun-amino-terminal kinase-interacting protein 2;namesrc=CCA1t016439001.1|UNIPROT|Mus musculus|Q9ERE9|1.01e-137
chr5	Helixer	gene	1693847	1723727	.	-	.	CCA1g016438000.1				ID=CCA1g016438000.1;Name=CCA1g016438000.1;Note=domain-containing protein;namesrc=CCA1t016438001.1|OMA|1to1|MultiGroup|MULTI|OG750095(LINUN26843)
chr5	Helixer	gene	1729230	1735353	.	-	.	CG14434				ID=CCA1g016437000.1;Name=CG14434;Note=transcript_id=FBtr0345899;namesrc=CCA1t016437001.1|OMA|OrthologousGroup|DROME|FBgn0029915
chr5	Helixer	gene	1735374	1753760	.	+	.	CHKB				ID=CCA1g013863000.1;Name=CHKB;Note=choline kinase beta;namesrc=CCA1t013863001.1|OMA|OrthologousGroup|HUMAN|ENSG00000100288
chr5	Helixer	gene	1759735	1791943	.	+	.	CPT1B				ID=CCA1g013864000.1;Name=CPT1B;Note=carnitine palmitoyltransferase 1B;namesrc=CCA1t013864001.1|OMA|OrthologousGroup|HUMAN|ENSG00000205560
chr5	Helixer	gene	1789781	1797846	.	-	.	CCA1g016436000.1				ID=CCA1g016436000.1;Name=CCA1g016436000.1;Note=C-type lectin domain-containing protein;namesrc=CCA1t016436001.1|OMA|1to1|MultiGroup|MULTI|OG723051(VARKO02367)
chr5	IsoSeq	gene	1802074	1840518	.	-	.	CCA1g023542000.1				ID=CCA1g023542000.1;isoseq_id=PB.13263;Name=CCA1g023542000.1;Note=CCA1g023542000.1;namesrc=CCA1t023542001.1|0
chr5	Helixer	gene	1821109	1840631	.	-	.	Garin1a				ID=CCA1g016435000.1;Name=Garin1a;Note=Golgi-associated RAB2 interactor protein 1A;namesrc=CCA1t016435001.1|UNIPROT|Rattus norvegicus|Q5RJN7|2.44e-42
chr5	Helixer	gene	1872364	1887328	.	+	.	CCA1g013865000.1				ID=CCA1g013865000.1;Name=CCA1g013865000.1;Note=CCA1g013865000.1;namesrc=CCA1t013865001.1|0
chr5	Helixer	gene	1903575	1939078	.	+	.	IMPDH1				ID=CCA1g013866000.1;Name=IMPDH1;Note=inosine monophosphate dehydrogenase 1;namesrc=CCA1t013866001.1|OMA|OrthologousGroup|HUMAN|ENSG00000106348
chr5	Helixer	gene	1939207	1944761	.	-	.	CCA1g016434000.1				ID=CCA1g016434000.1;Name=CCA1g016434000.1;Note=Transmembrane protein;namesrc=CCA1t016434001.1|OMA|1to1|MultiGroup|MULTI|OG866668(ASTMX07187),OG866668(DANRE47623),OG866668(NOTFU21160),OG866668(STRPU22290),OG866668(XENLA15970)
chr5	IsoSeq	gene	1944642	1948884	.	+	.	CCA1g023543000.1				ID=CCA1g023543000.1;isoseq_id=PB.13266;Name=CCA1g023543000.1;Note=Basic proline-rich;namesrc=CCA1t023543001.1|OMA|1to1|MultiGroup|MULTI|OG767340(MYOLU17384)
chr5	Helixer	gene	1949551	1960142	.	-	.	CCA1g016433000.1				ID=CCA1g016433000.1;Name=CCA1g016433000.1;Note=proline rich transmembrane protein 4;namesrc=CCA1t016433001.1|OMA|1to1|MultiGroup|MULTI|OG686112(LEPOC16362),OG686112(XENLA13052)
chr5	Helixer	gene	1964446	1991936	.	-	.	AK8				ID=CCA1g016432000.1;Name=AK8;Note=adenylate kinase 8;namesrc=CCA1t016432001.1|OMA|1to1|ENS|HUMAN|ENSG00000165695
chr5	Helixer	gene	2002256	2021664	.	+	.	RBM28				ID=CCA1g013867000.1;Name=RBM28;Note=RNA binding motif protein 28;namesrc=CCA1t013867001.1|OMA|OrthologousGroup|HUMAN|ENSG00000106344
chr5	IsoSeq	gene	2030580	2034686	.	+	.	CCA1g023544000.1				ID=CCA1g023544000.1;isoseq_id=PB.13268;Name=CCA1g023544000.1;Note=Reverse transcriptase domain-containing protein;namesrc=CCA1t023544001.1|OMA|1to1|MultiGroup|MULTI|OG1091104(DANRE06434),OG1091132(MNELE00515),OG1091219(STRPU36384),OG1091249(VARKO08940),OG1092524(HYDVU12061),OG1093589(ASTMX05426)
chr5	Helixer	gene	2045937	2046906	.	-	.	CCA1g016431000.1				ID=CCA1g016431000.1;Name=CCA1g016431000.1;Note=CCA1g016431000.1;namesrc=CCA1t016431001.1|0
chr5	Helixer	gene	2046920	2052406	.	-	.	CCA1g016430000.1				ID=CCA1g016430000.1;Name=CCA1g016430000.1;Note=CCA1g016430000.1;namesrc=CCA1t016430001.1|0
chr5	Helixer	gene	2242955	2248092	.	-	.	SND1				ID=CCA1g016429000.1;Name=SND1;Note=Staphylococcal nuclease domain-containing protein 1;namesrc=CCA1t016429001.1|UNIPROT|Bos taurus|Q863B3|0.0
chr5	Helixer	gene	2248094	2337837	.	-	.	SND1				ID=CCA1g016428000.1;Name=SND1;Note=Staphylococcal nuclease domain-containing protein 1;namesrc=CCA1t016428001.1|UNIPROT|Bos taurus|Q863B3|0.0
chr5	Helixer	gene	2256230	2259801	.	+	.	LRRC4	Downregulated by FOXL2, the earlies known marker if ovarian differentiation in mammals.		PMID: 21248146	ID=CCA1g013868000.1;Name=LRRC4;Note=leucine rich repeat containing 4;namesrc=CCA1t013868001.1|OMA|OrthologousGroup|HUMAN|ENSG00000128594
chr5	Helixer	gene	2337839	2345022	.	-	.	CCA1g016427000.1				ID=CCA1g016427000.1;Name=CCA1g016427000.1;Note=domain-containing protein;namesrc=CCA1t016427001.1|OMA|1to1|MultiGroup|MULTI|OG674781(ECHMU04071),OG674781(XENLA15963)
chr5	Helixer	gene	2349485	2355246	.	+	.	Pax4				ID=CCA1g013869000.1;Name=Pax4;Note=Paired box protein Pax-4;namesrc=CCA1t013869001.1|UNIPROT|Rattus norvegicus|O88436|3.40e-25
chr5	Helixer	gene	2358325	2358484	.	-	.	CCA1g016426000.1				ID=CCA1g016426000.1;Name=CCA1g016426000.1;Note=CCA1g016426000.1;namesrc=CCA1t016426001.1|0
chr5	Helixer	gene	2358487	2364451	.	-	.	FSCN3	A testis-specific actin-bundling protein, specifically expressed in elongated spermatids.		PMID: 11925108	ID=CCA1g016425000.1;Name=FSCN3;Note=fascin actin-bundling protein 3;namesrc=CCA1t016425001.1|OMA|OrthologousGroup|HUMAN|ENSG00000106328
chr5	Helixer	gene	2365256	2368538	.	+	.	GCC1				ID=CCA1g013870000.1;Name=GCC1;Note=GRIP and coiled-coil domain containing 1;namesrc=CCA1t013870001.1|OMA|OrthologousGroup|HUMAN|ENSG00000179562
chr5	Helixer	gene	2370035	2382535	.	-	.	DENND6B				ID=CCA1g016424000.1;Name=DENND6B;Note=DENN domain containing 6B;namesrc=CCA1t016424001.1|OMA|OrthologousGroup|HUMAN|ENSG00000205593
chr5	Helixer	gene	2382466	2412126	.	+	.	PPP6R2				ID=CCA1g013871000.1;Name=PPP6R2;Note=protein phosphatase 6 regulatory subunit 2;namesrc=CCA1t013871001.1|OMA|OrthologousGroup|HUMAN|ENSG00000100239
chr5	Helixer	gene	2413000	2418777	.	+	.	PPP6R2				ID=CCA1g013872000.1;Name=PPP6R2;Note=Serine/threonine-protein phosphatase 6 regulatory subunit 2;namesrc=CCA1t013872001.1|UNIPROT|Homo sapiens|O75170|2.09e-29
chr5	Helixer	gene	2432360	2486863	.	-	.	SBF1				ID=CCA1g016423000.1;Name=SBF1;Note=SET binding factor 1;namesrc=CCA1t016423001.1|OMA|OrthologousGroup|HUMAN|ENSG00000100241
chr5	Helixer	gene	2489643	2498731	.	+	.	ADM2				ID=CCA1g013873000.1;Name=ADM2;Note=Protein ADM2;namesrc=CCA1t013873001.1|UNIPROT|Homo sapiens|Q7Z4H4|2.41e-20
chr5	Helixer	gene	2507215	2535023	.	+	.	gcna	X-linked germ-cell nuclear antigen. Critical for genome integrity in male meiosis.		PMID: 33963445	ID=CCA1g013874000.1;Name=gcna;Note=Germ cell nuclear acidic protein;namesrc=CCA1t013874001.1|UNIPROT|Danio rerio|A0A0R4IWG9|8.78e-91
chr5	Helixer	gene	2537370	2543173	.	-	.	CCDC121	Has been previously shown to exhibit sex-specific functions.		PMID: 35568878	ID=CCA1g016422000.1;Name=CCDC121;Note=coiled-coil domain containing 121;namesrc=CCA1t016422001.1|OMA|OrthologousGroup|HUMAN|ENSG00000176714
chr5	Helixer	gene	2599270	2612636	.	-	.	HCLS1				ID=CCA1g016421000.1;Name=HCLS1;Note=Hematopoietic lineage cell-specific protein;namesrc=CCA1t016421001.1|UNIPROT|Homo sapiens|P14317|1.14e-38
chr5	Helixer	gene	2613277	2631957	.	-	.	CCA1g016420000.1				ID=CCA1g016420000.1;Name=CCA1g016420000.1;Note=src substrate cortactin-like;namesrc=CCA1t016420001.1|OMA|1to1|MultiGroup|MULTI|OG1153431(CAPTE29261),OG1153431(LOTGI02639),OG1153431(ORYLA12014),OG1153431(TRIAD00768)
chr5	Helixer	gene	2633561	2641436	.	-	.	GOLGB1				ID=CCA1g016419000.1;Name=GOLGB1;Note=Golgin subfamily B member 1;namesrc=CCA1t016419001.1|UNIPROT|Homo sapiens|Q14789|6.58e-14
chr5	Helixer	gene	2641438	2651645	.	-	.	GOLGB1				ID=CCA1g016418000.1;Name=GOLGB1;Note=Golgin subfamily B member 1;namesrc=CCA1t016418001.1|UNIPROT|Homo sapiens|Q14789|1.88e-80
chr5	Helixer	gene	2651647	2657736	.	-	.	cbs				ID=CCA1g016417000.1;Name=cbs;Note=centrosomin's beautiful sister;namesrc=CCA1t016417001.1|OMA|1to1|ENS|DROME|FBgn0086757
chr5	Helixer	gene	2657738	2690431	.	-	.	Gmap				ID=CCA1g016416000.1;Name=Gmap;Note=Golgi microtubule-associated protein;namesrc=CCA1t016416001.1|OMA|1to1|ENS|DROME|FBgn0027287
chr5	Helixer	gene	2690500	2738555	.	+	.	CCA1g013875000.1				ID=CCA1g013875000.1;Name=CCA1g013875000.1;Note=guanylate cyclase activator 1A;namesrc=CCA1t013875001.1|OMA|1to1|MultiGroup|MULTI|OG690468(ASTMX15883),OG690468(CORMO20865),OG690468(DANRE34457),OG690468(FALTI15037),OG690468(JUNHY05687),OG690468(LEPOC16333),OG690468(ORYLA11162),OG690468(STRHB06331),OG690468(TYTAL15278),OG690468(VARKO02337),OG690468(XENLA15944)
chr5	Helixer	gene	2741788	2772105	.	+	.	MIOX				ID=CCA1g013876000.1;Name=MIOX;Note=myo-inositol oxygenase;namesrc=CCA1t013876001.1|OMA|OrthologousGroup|HUMAN|ENSG00000100253
chr5	Helixer	gene	2773172	2798993	.	-	.	LMF2				ID=CCA1g016415000.1;Name=LMF2;Note=lipase maturation factor 2;namesrc=CCA1t016415001.1|OMA|OrthologousGroup|HUMAN|ENSG00000100258
chr5	Helixer	gene	2798866	2811976	.	+	.	NCAPH2				ID=CCA1g013877000.1;Name=NCAPH2;Note=Condensin-2 complex subunit H2;namesrc=CCA1t013877001.1|UNIPROT|Homo sapiens|Q6IBW4|4.74e-57
chr5	Helixer	gene	2816525	2828859	.	+	.	NCAPH2				ID=CCA1g013878000.1;Name=NCAPH2;Note=non-SMC condensin II complex subunit H2;namesrc=CCA1t013878001.1|OMA|1to1|ENS|HUMAN|ENSG00000025770
chr5	Helixer	gene	2830890	2832977	.	-	.	SCO2				ID=CCA1g016414000.1;Name=SCO2;Note=synthesis of cytochrome C oxidase 2;namesrc=CCA1t016414001.1|OMA|OrthologousGroup|HUMAN|ENSG00000284194
chr5	Helixer	gene	2835273	2859183	.	+	.	ODF3B	Encodes sperm tail protein		PMID: 28738802	ID=CCA1g013879000.1;Name=ODF3B;Note=outer dense fiber of sperm tails 3B;namesrc=CCA1t013879001.1|OMA|1to1|ENS|HUMAN|ENSG00000177989
chr5	IsoSeq	gene	2862867	2940088	.	+	.	CCA1g023545000.1				ID=CCA1g023545000.1;isoseq_id=PB.13286;Name=CCA1g023545000.1;Note=C-type lectin domain family 12 member A;namesrc=CCA1t023545001.1|OMA|1to1|MultiGroup|MULTI|OG688274(FALTI13366)
chr5	Helixer	gene	2924878	2931003	.	-	.	CCA1g016413000.1				ID=CCA1g016413000.1;Name=CCA1g016413000.1;Note=CCA1g016413000.1;namesrc=CCA1t016413001.1|0
chr5	Helixer	gene	2976167	2990984	.	-	.	REG4				ID=CCA1g016412000.1;Name=REG4;Note=Regenerating islet-derived protein 4;namesrc=CCA1t016412001.1|UNIPROT|Homo sapiens|Q9BYZ8|1.17e-07
chr5	Helixer	gene	3024218	3054386	.	-	.	REG1A				ID=CCA1g016411000.1;Name=REG1A;Note=regenerating family member 1 alpha;namesrc=CCA1t016411001.1|OMA|1to1|ENS|HUMAN|ENSG00000115386
chr5	Helixer	gene	3174161	3181705	.	-	.	Reg4				ID=CCA1g016410000.1;Name=Reg4;Note=Regenerating islet-derived protein 4;namesrc=CCA1t016410001.1|UNIPROT|Mus musculus|Q9D8G5|4.26e-13
chr5	Helixer	gene	3208739	3223766	.	-	.	CCA1g016409000.1				ID=CCA1g016409000.1;Name=CCA1g016409000.1;Note=CCA1g016409000.1;namesrc=CCA1t016409001.1|0
chr5	Helixer	gene	3225934	3274090	.	-	.	CCA1g016408000.1				ID=CCA1g016408000.1;Name=CCA1g016408000.1;Note=cadherin-related family member;namesrc=CCA1t016408001.1|OMA|1to1|MultiGroup|MULTI|OG1164923(ASTMX03069),OG1164923(CORMO20703),OG1164923(DANRE34980),OG1164923(LEPOC16371),OG1164927(FALTI14978)
chr5	Helixer	gene	3459407	3541563	.	-	.	KCP	Elevated in spermathecae of mated queen bees.		PMID: 33417615	ID=CCA1g016407000.1;Name=KCP;Note=kielin cysteine rich BMP regulator;namesrc=CCA1t016407001.1|OMA|OrthologousGroup|HUMAN|ENSG00000135253
chr5	Helixer	gene	3541571	3571685	.	-	.	CCA1g016406000.1				ID=CCA1g016406000.1;Name=CCA1g016406000.1;Note=Cysteine-rich motor neuron 1 protein;namesrc=CCA1t016406001.1|OMA|1to1|MultiGroup|MULTI|OG717839(BRAFL39708),OG717839(CRAGI25384),OG725715(OCTBM28147)
chr5	Helixer	gene	3571687	3598979	.	-	.	kcp				ID=CCA1g016405000.1;Name=kcp;Note=Kielin/chordin-like protein;namesrc=CCA1t016405001.1|UNIPROT|Xenopus laevis|Q9IBG7|2.88e-93
chr5	Helixer	gene	3607381	3629147	.	+	.	CCA1g013880000.1				ID=CCA1g013880000.1;Name=CCA1g013880000.1;Note=CCA1g013880000.1;namesrc=CCA1t013880001.1|0
chr5	Helixer	gene	3644305	3722478	.	+	.	CCA1g013881000.1				ID=CCA1g013881000.1;Name=CCA1g013881000.1;Note=CCA1g013881000.1;namesrc=CCA1t013881001.1|0
chr5	Helixer	gene	3774968	3792992	.	+	.	CCA1g013882000.1				ID=CCA1g013882000.1;Name=CCA1g013882000.1;Note=CCA1g013882000.1;namesrc=CCA1t013882001.1|0
chr5	Helixer	gene	3793011	3811641	.	+	.	CCA1g013883000.1				ID=CCA1g013883000.1;Name=CCA1g013883000.1;Note=CCA1g013883000.1;namesrc=CCA1t013883001.1|0
chr5	Helixer	gene	3813592	3819321	.	-	.	ATP6V1FNB	Protein present in spermatozoa of bottlenose dolphins		PMID: 34336830	ID=CCA1g016404000.1;Name=ATP6V1FNB;Note=ATP6V1F neighbor;namesrc=CCA1t016404001.1|OMA|OrthologousGroup|HUMAN|ENSG00000272899
chr5	Helixer	gene	3821513	3826175	.	-	.	ATP6V1F				ID=CCA1g016403000.1;Name=ATP6V1F;Note=ATPase H+ transporting V1 subunit F;namesrc=CCA1t016403001.1|OMA|OrthologousGroup|HUMAN|ENSG00000128524
chr5	Helixer	gene	3829002	3928614	.	-	.	FLNC				ID=CCA1g016402000.1;Name=FLNC;Note=filamin C;namesrc=CCA1t016402001.1|OMA|OrthologousGroup|HUMAN|ENSG00000128591
chr5	Helixer	gene	3951242	4001640	.	-	.	CCDC136				ID=CCA1g016401000.1;Name=CCDC136;Note=Coiled-coil domain-containing protein 136;namesrc=CCA1t016401001.1|UNIPROT|Homo sapiens|Q96JN2|4.03e-49
chr5	Helixer	gene	4018047	4043123	.	+	.	OPN1SW				ID=CCA1g013884000.1;Name=OPN1SW;Note=opsin 1, short wave sensitive;namesrc=CCA1t013884001.1|OMA|OrthologousGroup|HUMAN|ENSG00000128617
chr5	Helixer	gene	4044052	4076420	.	-	.	CALU				ID=CCA1g016400000.1;Name=CALU;Note=calumenin;namesrc=CCA1t016400001.1|OMA|OrthologousGroup|HUMAN|ENSG00000128595
chr5	IsoSeq	gene	4081493	4100058	.	-	.	CCA1g023546000.1				ID=CCA1g023546000.1;isoseq_id=PB.13292;Name=CCA1g023546000.1;Note=CCA1g023546000.1;namesrc=CCA1t023546001.1|0
chr5	Helixer	gene	4109851	4159366	.	+	.	IRF5				ID=CCA1g013885000.1;Name=IRF5;Note=interferon regulatory factor 5;namesrc=CCA1t013885001.1|OMA|OrthologousGroup|HUMAN|ENSG00000128604
chr5	Helixer	gene	4161036	4226537	.	-	.	TNPO3	In the Y-linked region of a water skink		PMID: 32433751	ID=CCA1g016399000.1;Name=TNPO3;Note=transportin 3;namesrc=CCA1t016399001.1|OMA|OrthologousGroup|HUMAN|ENSG00000064419
chr5	Helixer	gene	4226539	4240942	.	-	.	CCA1g016398000.1				ID=CCA1g016398000.1;Name=CCA1g016398000.1;Note=Tyr recombinase domain-containing protein;namesrc=CCA1t016398001.1|OMA|1to1|MultiGroup|MULTI|OG906133(LINUN23980),OG906134(AMPQE27313),OG906134(STRPU34501)
chr5	Helixer	gene	4262427	4287091	.	+	.	TSPAN33	Candidate anti-testis gene		PMID: 30871468	ID=CCA1g013886000.1;Name=TSPAN33;Note=tetraspanin 33;namesrc=CCA1t013886001.1|OMA|OrthologousGroup|HUMAN|ENSG00000158457
chr5	Helixer	gene	4298520	4323843	.	+	.	SMO	Member of the hedgehog signaling pathway that has roles in germ cell development.		PMID: 22105695	ID=CCA1g013887000.1;Name=SMO;Note=smoothened, frizzled class receptor;namesrc=CCA1t013887001.1|OMA|OrthologousGroup|HUMAN|ENSG00000128602
chr5	Helixer	gene	4335798	4459183	.	+	.	AHCYL2				ID=CCA1g013888000.1;Name=AHCYL2;Note=adenosylhomocysteinase like 2;namesrc=CCA1t013888001.1|OMA|OrthologousGroup|HUMAN|ENSG00000158467
chr5	Helixer	gene	4501633	4558560	.	+	.	STRIP2				ID=CCA1g013889000.1;Name=STRIP2;Note=striatin interacting protein 2;namesrc=CCA1t013889001.1|OMA|1to1|ENS|HUMAN|ENSG00000128578
chr5	Helixer	gene	4571103	4576275	.	+	.	Strip2				ID=CCA1g013890000.1;Name=Strip2;Note=Striatin-interacting proteins 2;namesrc=CCA1t013890001.1|UNIPROT|Mus musculus|Q8C9H6|7.19e-100
chr5	Helixer	gene	4579497	4589373	.	+	.	SMKR1				ID=CCA1g013891000.1;Name=SMKR1;Note=small lysine rich protein 1;namesrc=CCA1t013891001.1|OMA|OrthologousGroup|HUMAN|ENSG00000240204
chr5	Helixer	gene	4596979	4686914	.	+	.	NRF1	Roles in regulating spermatogenesis in mice		PMID: 28754714	ID=CCA1g013892000.1;Name=NRF1;Note=nuclear respiratory factor 1;namesrc=CCA1t013892001.1|OMA|OrthologousGroup|HUMAN|ENSG00000106459
chr5	Helixer	gene	4775627	4843479	.	-	.	UBE2H	Associated with a Y-llinked genomic region in eastern three-lined skink.		PMID: 32993477	ID=CCA1g016397000.1;Name=UBE2H;Note=ubiquitin conjugating enzyme E2 H;namesrc=CCA1t016397001.1|OMA|OrthologousGroup|HUMAN|ENSG00000186591
chr5	Helixer	gene	4870639	4872593	.	-	.	ZC3HC1				ID=CCA1g016396000.1;Name=ZC3HC1;Note=Zinc finger C3HC-type protein 1;namesrc=CCA1t016396001.1|UNIPROT|Homo sapiens|Q86WB0|1.91e-16
chr5	Helixer	gene	4872600	4885515	.	-	.	CCA1g016395000.1				ID=CCA1g016395000.1;Name=CCA1g016395000.1;Note=zinc finger C3HC-type containing 1;namesrc=CCA1t016395001.1|OMA|1to1|MultiGroup|MULTI|OG1087180(STRHB21350),OG1087180(TYTAL15116)
chr5	Helixer	gene	4888983	4914195	.	+	.	KLHDC10				ID=CCA1g013893000.1;Name=KLHDC10;Note=kelch domain containing 10;namesrc=CCA1t013893001.1|OMA|OrthologousGroup|HUMAN|ENSG00000128607
chr5	Helixer	gene	4917019	4963582	.	-	.	CCA1g016394000.1				ID=CCA1g016394000.1;Name=CCA1g016394000.1;Note=low affinity vacuolar monovalent cation/H +;namesrc=CCA1t016394001.1|OMA|1to1|MultiGroup|MULTI|OG672723(ACAPL09307),OG672723(CAPTE25716),OG672723(DANRE33670),OG672723(LINUN13347),OG672723(LOTGI12801),OG672723(OCTBM24130),OG672723(STRPU26178),OG672729(BRAFL08236),OG672729(CORMO19568),OG672729(TYTAL15108),OG672729(VARKO00138)
chr5	Helixer	gene	4977055	4991782	.	-	.	TMEM209				ID=CCA1g016393000.1;Name=TMEM209;Note=transmembrane protein 209;namesrc=CCA1t016393001.1|OMA|OrthologousGroup|HUMAN|ENSG00000146842
chr5	IsoSeq	gene	4991954	5005425	.	+	.	CCA1g023547000.1				ID=CCA1g023547000.1;isoseq_id=PB.13304;Name=CCA1g023547000.1;Note=CCA1g023547000.1;namesrc=CCA1t023547001.1|0
chr5	Helixer	gene	5007485	5013171	.	+	.	CCA1g013894000.1				ID=CCA1g013894000.1;Name=CCA1g013894000.1;Note=interferon-induced protein with tetratricopeptide repeats;namesrc=CCA1t013894001.1|OMA|1to1|MultiGroup|MULTI|OG1137440(CORMO16221),OG1137440(JUNHY21687),OG1137440(SERCA21455),OG1137440(STRHB02010)
chr5	Helixer	gene	5019565	5021652	.	+	.	IFIT2				ID=CCA1g013895000.1;Name=IFIT2;Note=Interferon-induced protein with tetratricopeptide repeats 2;namesrc=CCA1t013895001.1|UNIPROT|Cricetulus griseus|Q60462|1.23e-26
chr5	Helixer	gene	5021697	5022522	.	+	.	CCA1g013896000.1				ID=CCA1g013896000.1;Name=CCA1g013896000.1;Note=CCA1g013896000.1;namesrc=CCA1t013896001.1|0
chr5	Helixer	gene	5026636	5037254	.	+	.	CPA1				ID=CCA1g013897000.1;Name=CPA1;Note=carboxypeptidase A1;namesrc=CCA1t013897001.1|OMA|OrthologousGroup|HUMAN|ENSG00000091704
chr5	Helixer	gene	5038230	5060489	.	-	.	CEP41	Localizes to primary cilia and may have a role in spermatogenesis.		PMID: 37372085	ID=CCA1g016392000.1;Name=CEP41;Note=centrosomal protein 41;namesrc=CCA1t016392001.1|OMA|OrthologousGroup|HUMAN|ENSG00000106477
chr5	Helixer	gene	5063705	5078027	.	+	.	MEST	Methylated in a parent-of-origin-specific fashion		PMID: 11032317	ID=CCA1g013898000.1;Name=MEST;Note=mesoderm specific transcript;namesrc=CCA1t013898001.1|OMA|OrthologousGroup|HUMAN|ENSG00000106484
chr5	Helixer	gene	5078675	5119827	.	-	.	COPG2				ID=CCA1g016391000.1;Name=COPG2;Note=COPI coat complex subunit gamma 2;namesrc=CCA1t016391001.1|OMA|OrthologousGroup|HUMAN|ENSG00000158623
chr5	Helixer	gene	5124903	5127103	.	-	.	CCA1g016390000.1				ID=CCA1g016390000.1;Name=CCA1g016390000.1;Note=Tubulin alpha chain;namesrc=CCA1t016390001.1|OMA|1to1|MultiGroup|MULTI|OG650372(PSETE26973),OG650372(VARKO00105)
chr5	Helixer	gene	5127107	5141667	.	-	.	Tuba4a				ID=CCA1g016389000.1;Name=Tuba4a;Note=Tubulin alpha-4A chain;namesrc=CCA1t016389001.1|UNIPROT|Rattus norvegicus|Q5XIF6|2.23e-98
chr5	Helixer	gene	5162303	5182451	.	+	.	CCA1g013899000.1				ID=CCA1g013899000.1;Name=CCA1g013899000.1;Note=CCA1g013899000.1;namesrc=CCA1t013899001.1|0
chr5	Helixer	gene	5182453	5219862	.	+	.	CCA1g013900000.1				ID=CCA1g013900000.1;Name=CCA1g013900000.1;Note=CCA1g013900000.1;namesrc=CCA1t013900001.1|0
chr5	Helixer	gene	5250047	5269551	.	+	.	NET1	Pregulated in gonads lacking FoxL2		pmid: 25395674	ID=CCA1g013901000.1;Name=NET1;Note=neuroepithelial cell transforming 1;namesrc=CCA1t013901001.1|OMA|OrthologousGroup|HUMAN|ENSG00000173848
chr5	Helixer	gene	5290030	5295603	.	+	.	CCA1g013902000.1				ID=CCA1g013902000.1;Name=CCA1g013902000.1;Note=Calmodulin;namesrc=CCA1t013902001.1|OMA|1to1|MultiGroup|MULTI|OG759803(ANOCA09487),OG759803(VARKO00096)
chr5	Helixer	gene	5336007	5337513	.	-	.	ercc6l				ID=CCA1g016388000.1;Name=ercc6l;Note=DNA excision repair protein ERCC-6-like;namesrc=CCA1t016388001.1|UNIPROT|Danio rerio|A2BGR3|5.84e-110
chr5	Helixer	gene	5337515	5354882	.	-	.	CCA1g016387000.1				ID=CCA1g016387000.1;Name=CCA1g016387000.1;Note=helicase;namesrc=CCA1t016387001.1|OMA|1to1|MultiGroup|MULTI|OG684519(CAPTE30191),OG684519(HELRO14041),OG684519(LEPOC15821),OG684519(NEMVE08234)
chr5	Helixer	gene	5371472	5401606	.	-	.	ASB13				ID=CCA1g016386000.1;Name=ASB13;Note=ankyrin repeat and SOCS box containing 13;namesrc=CCA1t016386001.1|OMA|OrthologousGroup|HUMAN|ENSG00000196372
chr5	Helixer	gene	5401441	5406666	.	+	.	CCA1g013903000.1				ID=CCA1g013903000.1;Name=CCA1g013903000.1;Note=CCA1g013903000.1;namesrc=CCA1t013903001.1|0
chr5	Helixer	gene	5421079	5464023	.	+	.	TASOR2				ID=CCA1g013904000.1;Name=TASOR2;Note=transcription activation suppressor family member 2;namesrc=CCA1t013904001.1|OMA|OrthologousGroup|HUMAN|ENSG00000108021
chr5	Helixer	gene	5466869	5501107	.	-	.	GDI2				ID=CCA1g016385000.1;Name=GDI2;Note=GDP dissociation inhibitor 2;namesrc=CCA1t016385001.1|OMA|OrthologousGroup|HUMAN|ENSG00000057608
chr5	Helixer	gene	5505720	5509771	.	-	.	CCA1g016384000.1				ID=CCA1g016384000.1;Name=CCA1g016384000.1;Note=CCA1g016384000.1;namesrc=CCA1t016384001.1|0
chr5	Helixer	gene	5509773	5527303	.	-	.	ANKRD16				ID=CCA1g016383000.1;Name=ANKRD16;Note=ankyrin repeat domain 16;namesrc=CCA1t016383001.1|OMA|1to1|ENS|HUMAN|ENSG00000134461
chr5	Helixer	gene	5529805	5564950	.	+	.	FBH1				ID=CCA1g013905000.1;Name=FBH1;Note=F-box DNA helicase 1;namesrc=CCA1t013905001.1|OMA|OrthologousGroup|HUMAN|ENSG00000134452
chr5	Helixer	gene	5578329	5597420	.	-	.	Il15ra				ID=CCA1g016382000.1;Name=Il15ra;Note=Interleukin-15 receptor subunit alpha;namesrc=CCA1t016382001.1|UNIPROT|Mus musculus|Q60819|1.17e-10
chr5	IsoSeq	gene	5596820	5621703	.	+	.	TSGA13				ID=CCA1g023548000.1;isoseq_id=PB.13314;Name=TSGA13;Note=testis specific 13;namesrc=CCA1t023548001.1|OMA|OrthologousGroup|HUMAN|ENSG00000213265
chr5	Helixer	gene	5627303	5627649	.	-	.	CCA1g016381000.1				ID=CCA1g016381000.1;Name=CCA1g016381000.1;Note=Tubulin alpha-4 chain (Fragment);namesrc=CCA1t016381001.1|UNIPROT|0|P09643|1.14e-22
chr5	Helixer	gene	5627673	5636670	.	-	.	CCA1g016380000.1				ID=CCA1g016380000.1;Name=CCA1g016380000.1;Note=tubulin alpha chain;namesrc=CCA1t016380001.1|OMA|1to1|MultiGroup|MULTI|OG650339(YEAST04422)
chr5	Helixer	gene	5642260	5739909	.	-	.	COL7A1				ID=CCA1g016379000.1;Name=COL7A1;Note=Collagen alpha-1(VII) chain;namesrc=CCA1t016379001.1|UNIPROT|Homo sapiens|Q02388|6.42e-60
chr5	Helixer	gene	5741959	5745519	.	-	.	CCA1g016378000.1				ID=CCA1g016378000.1;Name=CCA1g016378000.1;Note=CCA1g016378000.1;namesrc=CCA1t016378001.1|0
chr5	Helixer	gene	5745522	5756066	.	-	.	POL				ID=CCA1g016377000.1;Name=POL;Note=Retrovirus-related Pol polyprotein from transposon 412;namesrc=CCA1t016377001.1|UNIPROT|Drosophila melanogaster|P10394|2.64e-11
chr5	Helixer	gene	5756068	5809148	.	-	.	CCA1g016376000.1				ID=CCA1g016376000.1;Name=CCA1g016376000.1;Note=Collagen alpha-1 VII chain-like;namesrc=CCA1t016376001.1|OMA|1to1|MultiGroup|MULTI|OG706935(ANOCA06706)
chr5	Helixer	gene	5809475	5823630	.	-	.	CCA1g016375000.1				ID=CCA1g016375000.1;Name=CCA1g016375000.1;Note=VWFA domain-containing protein;namesrc=CCA1t016375001.1|OMA|1to1|MultiGroup|MULTI|OG345080(OCTBM28528),OG707353(ASTMX14179),OG707353(LOTGI04592),OG714734(PETMA09466),OG714743(CAPTE30559),OG723368(VARKO07490),OG758514(NEMVE15608)
chr5	Helixer	gene	5823632	5838601	.	-	.	CCA1g016374000.1				ID=CCA1g016374000.1;Name=CCA1g016374000.1;Note=CCHC-type domain-containing protein;namesrc=CCA1t016374001.1|OMA|1to1|MultiGroup|MULTI|OG845413(LINUN26349),OG846064(AMPQE26348)
chr5	Helixer	gene	5840381	5867874	.	-	.	CCA1g016373000.1				ID=CCA1g016373000.1;Name=CCA1g016373000.1;Note=Protein phosphatase 1 regulatory;namesrc=CCA1t016373001.1|OMA|1to1|MultiGroup|MULTI|OG330630(CAPTE27124),OG330630(CIOIN01725),OG330630(LOTGI21203),OG330630(XENLA13017)
chr5	Helixer	gene	5869990	5891849	.	+	.	SLC35B4				ID=CCA1g013906000.1;Name=SLC35B4;Note=solute carrier family 35 member B4;namesrc=CCA1t013906001.1|OMA|OrthologousGroup|HUMAN|ENSG00000205060
chr5	Helixer	gene	5896647	5939851	.	-	.	CCA1g016372000.1				ID=CCA1g016372000.1;Name=CCA1g016372000.1;Note=repeats and guanylate kinase domain containing;namesrc=CCA1t016372001.1|OMA|1to1|MultiGroup|MULTI|OG1060565(LEPOC16399),OG1060565(XENLA13014)
chr5	Helixer	gene	5939853	5952223	.	-	.	CCA1g016371000.1				ID=CCA1g016371000.1;Name=CCA1g016371000.1;Note=leucine rich repeat containing 23;namesrc=CCA1t016371001.1|OMA|1to1|MultiGroup|MULTI|OG699583(PSETE17181),OG699583(PTEVA01329)
chr5	Helixer	gene	5971249	6322617	.	-	.	CCA1g016370000.1				ID=CCA1g016370000.1;Name=CCA1g016370000.1;Note=Exocyst complex component Sec8;namesrc=CCA1t016370001.1|OMA|1to1|MultiGroup|MULTI|OG906163(ANOCA06704),OG906163(MYOLU04614)
chr5	Helixer	gene	6322619	6334113	.	-	.	RTL1				ID=CCA1g016369000.1;Name=RTL1;Note=retrotransposon Gag like 1;namesrc=CCA1t016369001.1|OMA|1to1|ENS|HUMAN|ENSG00000254656
chr5	Helixer	gene	6334115	6462635	.	-	.	CCA1g016368000.1				ID=CCA1g016368000.1;Name=CCA1g016368000.1;Note=Exocyst complex component Sec8;namesrc=CCA1t016368001.1|OMA|1to1|MultiGroup|MULTI|OG906165(ANOCA06703),OG906165(MYOLU04615),OG906165(OCTBM08950),OG906165(PETMA07955),OG906165(PSETE24447)
chr5	Helixer	gene	6524877	6778205	.	+	.	CHCHD3				ID=CCA1g013907000.1;Name=CHCHD3;Note=coiled-coil-helix-coiled-coil-helix domain containing 3;namesrc=CCA1t013907001.1|OMA|1to1|ENS|HUMAN|ENSG00000106554
chr5	Helixer	gene	6907216	7450604	.	+	.	CCA1g013908000.1				ID=CCA1g013908000.1;Name=CCA1g013908000.1;Note=Plexin-A2;namesrc=CCA1t013908001.1|OMA|1to1|MultiGroup|MULTI|OG1120094(ACAPL20949),OG1120094(CAPTE14173)
chr5	Helixer	gene	7450606	7523047	.	+	.	CCA1g013909000.1				ID=CCA1g013909000.1;Name=CCA1g013909000.1;Note=Plexin_cytopl domain-containing protein;namesrc=CCA1t013909001.1|OMA|1to1|MultiGroup|MULTI|OG1120072(CIOIN09696),OG1120072(LINUN21587),OG1120092(CAPTE14172)
chr5	Helixer	gene	7523049	7554444	.	+	.	CCA1g013910000.1				ID=CCA1g013910000.1;Name=CCA1g013910000.1;Note=Plexin_cytopl domain-containing protein;namesrc=CCA1t013910001.1|OMA|1to1|MultiGroup|MULTI|OG1120087(HELRO10123),OG1120123(ANOCA16443)
chr5	Helixer	gene	7925525	7999443	.	+	.	Podxl	PODXL silencing compromizes stem cell activity of human spermatogonial stem cells		PMID: 34422820	ID=CCA1g013911000.1;Name=CCA1g013911000.1;Note=podocalyxin;namesrc=CCA1t013911001.1|OMA|1to1|MultiGroup|MULTI|OG691421(CORMO19442),OG691421(FALTI16322),OG691421(MOUSE50416),OG691421(RATNO30284),OG691421(SERCA19479),OG691421(STRHB21380),OG691421(TYTAL15060),OG747085(MYOLU04620),OG747085(VARKO01705)
chr5	Helixer	gene	8010136	8115741	.	-	.	MKLN1				ID=CCA1g016367000.1;Name=MKLN1;Note=muskelin 1;namesrc=CCA1t016367001.1|OMA|OrthologousGroup|HUMAN|ENSG00000128585
chr5	Helixer	gene	8350840	8356094	.	+	.	tcaf				ID=CCA1g013912000.1;Name=tcaf;Note=TRPM8 channel-associated factor homolog;namesrc=CCA1t013912001.1|UNIPROT|Xenopus laevis|Q5XHI4|2.98e-49
chr5	Helixer	gene	8356132	8375312	.	+	.	TCAF2				ID=CCA1g013913000.1;Name=TCAF2;Note=TRPM8 channel associated factor 2;namesrc=CCA1t013913001.1|OMA|OrthologousGroup|HUMAN|ENSG00000170379
chr5	Helixer	gene	8483795	8489487	.	-	.	CCA1g016366000.1				ID=CCA1g016366000.1;Name=CCA1g016366000.1;Note=endonuclease domain-containing 1 protein-like;namesrc=CCA1t016366001.1|OMA|1to1|MultiGroup|MULTI|OG1072632(ANOCA06693),OG1072632(CORMO19431),OG1072632(DANRE51387),OG1072632(FALTI16318),OG1072632(JUNHY05804),OG1072632(LEPOC16957),OG1072632(PSETE26016),OG1072632(SERCA19476),OG1072632(STRHB21382),OG1072632(TYTAL15052),OG1072632(VARKO01697),OG316726(ORYL…
chr5	Helixer	gene	8510354	8522264	.	+	.	TWSG1				ID=CCA1g013914000.1;Name=TWSG1;Note=twisted gastrulation BMP signaling modulator 1;namesrc=CCA1t013914001.1|OMA|1to1|ENS|HUMAN|ENSG00000128791
chr5	Helixer	gene	8520004	8538021	.	-	.	RXYLT1				ID=CCA1g016365000.1;Name=RXYLT1;Note=ribitol xylosyltransferase 1;namesrc=CCA1t016365001.1|OMA|OrthologousGroup|HUMAN|ENSG00000118600
chr5	Helixer	gene	8522266	8526051	.	+	.	TWSG1				ID=CCA1g013915000.1;Name=TWSG1;Note=Twisted gastrulation protein homolog 1;namesrc=CCA1t013915001.1|UNIPROT|Pongo abelii|Q5RAW4|2.30e-28
chr5	Helixer	gene	8537639	8570853	.	+	.	Patl2	Critical for oocyte maturation		PMID: 29661911	ID=CCA1g013916000.1;Name=CCA1g013916000.1;Note=PAT1 homolog 2;namesrc=CCA1t013916001.1|OMA|1to1|MultiGroup|MULTI|OG1137870(CORMO02719),OG1137870(FALTI09863),OG1137870(JUNHY14065),OG1137870(SERCA10142),OG1137870(STRHB23515),OG1137870(TYTAL31493),OG1137870(XENLA06705),OG328059(ASTMX17499),OG328059(DANRE04402)
chr5	Helixer	gene	8542056	8543834	.	-	.	RP9				ID=CCA1g016364000.1;Name=RP9;Note=RP9 pre-mRNA splicing factor;namesrc=CCA1t016364001.1|OMA|OrthologousGroup|HUMAN|ENSG00000164610
chr5	Helixer	gene	8573414	8595693	.	-	.	STX16				ID=CCA1g016363000.1;Name=STX16;Note=syntaxin 16;namesrc=CCA1t016363001.1|OMA|OrthologousGroup|HUMAN|ENSG00000124222
chr5	Helixer	gene	8600171	8615590	.	-	.	NUDT9				ID=CCA1g016362000.1;Name=NUDT9;Note=nudix hydrolase 9;namesrc=CCA1t016362001.1|OMA|1to1|ENS|HUMAN|ENSG00000170502
chr5	Helixer	gene	8627131	8658447	.	-	.	MMP15	The only MMP expressed in mouse germ cells		PMID: 29129619	ID=CCA1g016361000.1;Name=MMP15;Note=matrix metallopeptidase 15;namesrc=CCA1t016361001.1|OMA|OrthologousGroup|HUMAN|ENSG00000102996
chr5	Helixer	gene	8664033	8674781	.	+	.	CCA1g013917000.1				ID=CCA1g013917000.1;Name=CCA1g013917000.1;Note=CCA1g013917000.1;namesrc=CCA1t013917001.1|0
chr5	Helixer	gene	8674783	8680788	.	+	.	CLDND1				ID=CCA1g013918000.1;Name=CLDND1;Note=claudin domain containing 1;namesrc=CCA1t013918001.1|OMA|1to1|ENS|HUMAN|ENSG00000080822
chr5	Helixer	gene	8684865	8695690	.	+	.	MYSM1				ID=CCA1g013919000.1;Name=MYSM1;Note=Histone H2A deubiquitinase MYSM1;namesrc=CCA1t013919001.1|UNIPROT|Gallus gallus|Q5F3F2|4.00e-80
chr5	Helixer	gene	8695693	8715391	.	+	.	CCA1g013920000.1				ID=CCA1g013920000.1;Name=CCA1g013920000.1;Note=Myb-like SWIRM and MPN domains 1;namesrc=CCA1t013920001.1|OMA|1to1|MultiGroup|MULTI|OG881068(ANOCA06686)
chr5	Helixer	gene	8719133	8722458	.	+	.	CEP78	Loss causes male infertility in humans and mice		PMID: 36206347	ID=CCA1g013921000.1;Name=CEP78;Note=Centrosomal protein of 78 kDa;namesrc=CCA1t013921001.1|UNIPROT|Homo sapiens|Q5JTW2|4.70e-23
chr5	Helixer	gene	8725873	8748360	.	+	.	CCA1g013922000.1				ID=CCA1g013922000.1;Name=CCA1g013922000.1;Note=centrosomal protein 78;namesrc=CCA1t013922001.1|OMA|1to1|MultiGroup|MULTI|OG1139584(PSETE09825),OG1139584(TYTAL06521)
chr5	IsoSeq	gene	8744530	8752131	.	-	.	CCA1g023549000.1				ID=CCA1g023549000.1;isoseq_id=PB.13331;Name=CCA1g023549000.1;Note=CCA1g023549000.1;namesrc=CCA1t023549001.1|0
chr5	Helixer	gene	8752161	8766844	.	+	.	RAB18				ID=CCA1g013923000.1;Name=RAB18;Note=RAB18, member RAS oncogene family;namesrc=CCA1t013923001.1|OMA|OrthologousGroup|HUMAN|ENSG00000099246
chr5	Helixer	gene	8769249	8791453	.	+	.	RBM17	May be used in alternative splciing that drives sex determination in insects.		PMID: 21474300	ID=CCA1g013924000.1;Name=RBM17;Note=RNA binding motif protein 17;namesrc=CCA1t013924001.1|OMA|OrthologousGroup|HUMAN|ENSG00000134453
chr5	Helixer	gene	8841063	8884018	.	+	.	PFKFB3	Involved in sexually dimorphic metabolism		PMID: 34737380	ID=CCA1g013925000.1;Name=PFKFB3;Note=6-phosphofructo-2-kinase/fructose-2,6-biphosphatase 3;namesrc=CCA1t013925001.1|OMA|OrthologousGroup|HUMAN|ENSG00000170525
chr5	Helixer	gene	8951951	8957187	.	-	.	CCA1g016360000.1				ID=CCA1g016360000.1;Name=CCA1g016360000.1;Note=AGC-kinase C-terminal domain-containing protein;namesrc=CCA1t016360001.1|OMA|1to1|MultiGroup|MULTI|OG358856(SCHMD25496),OG733174(OCTBM16088)
chr5	Helixer	gene	8957189	9014873	.	-	.	PRKCQ				ID=CCA1g016359000.1;Name=PRKCQ;Note=protein kinase C theta;namesrc=CCA1t016359001.1|OMA|OrthologousGroup|HUMAN|ENSG00000065675
chr5	Helixer	gene	9015590	9081515	.	-	.	SFMBT2				ID=CCA1g016358000.1;Name=SFMBT2;Note=Scm like with four mbt domains 2;namesrc=CCA1t016358001.1|OMA|OrthologousGroup|HUMAN|ENSG00000198879
chr5	Helixer	gene	9094347	9118219	.	+	.	STIMATE				ID=CCA1g013926000.1;Name=STIMATE;Note=Store-operated calcium entry regulator STIMATE;namesrc=CCA1t013926001.1|UNIPROT|Homo sapiens|Q86TL2|3.24e-08
chr5	Helixer	gene	9156935	9207790	.	-	.	ITIH5	Mutations associated with type II Mayer-Rokitansky-Kruster-Hauser synrome		PMID: 21406098	ID=CCA1g016357000.1;Name=ITIH5;Note=inter-alpha-trypsin inhibitor heavy chain 5;namesrc=CCA1t016357001.1|OMA|OrthologousGroup|HUMAN|ENSG00000123243
chr5	Helixer	gene	9219353	9258532	.	+	.	ITIH2				ID=CCA1g013927000.1;Name=ITIH2;Note=inter-alpha-trypsin inhibitor heavy chain 2;namesrc=CCA1t013927001.1|OMA|OrthologousGroup|HUMAN|ENSG00000151655
chr5	Helixer	gene	9260383	9281922	.	-	.	KIN	Expressed during mouse spermatogenesis		PMID: 15252136	ID=CCA1g016356000.1;Name=KIN;Note=Kin17 DNA and RNA binding protein;namesrc=CCA1t016356001.1|OMA|OrthologousGroup|HUMAN|ENSG00000151657
chr5	Helixer	gene	9282168	9289635	.	+	.	CCA1g013928000.1				ID=CCA1g013928000.1;Name=CCA1g013928000.1;Note=ATP synthase subunit gamma;namesrc=CCA1t013928001.1|OMA|1to1|MultiGroup|MULTI|OG1111610(SORAR01678)
chr5	Helixer	gene	9289820	9301962	.	+	.	ATP5F1C				ID=CCA1g013929000.1;Name=ATP5F1C;Note=ATP synthase subunit gamma, mitochondrial;namesrc=CCA1t013929001.1|UNIPROT|Bos taurus|P05631|1.24e-48
chr5	Helixer	gene	9311835	9444222	.	+	.	TAF3	Expressed in mouse embryonic germ cells		PMID: 31914128	ID=CCA1g013930000.1;Name=TAF3;Note=TATA-box binding protein associated factor 3;namesrc=CCA1t013930001.1|OMA|OrthologousGroup|HUMAN|ENSG00000165632
chr5	Helixer	gene	9359233	9364246	.	-	.	ORF				ID=CCA1g016355000.1;Name=ORF;Note=Putative enzymatic polyprotein;namesrc=CCA1t016355001.1|UNIPROT|Cassava vein mosaic virus|Q89703|9.37e-19
chr5	Helixer	gene	9444224	9486124	.	+	.	Taf3				ID=CCA1g013931000.1;Name=Taf3;Note=Transcription initiation factor TFIID subunit 3;namesrc=CCA1t013931001.1|UNIPROT|Mus musculus|Q5HZG4|1.64e-68
chr5	Helixer	gene	9541386	9614756	.	+	.	GATA3				ID=CCA1g013932000.1;Name=GATA3;Note=GATA binding protein 3;namesrc=CCA1t013932001.1|OMA|OrthologousGroup|HUMAN|ENSG00000107485
chr5	Helixer	gene	10750243	10858049	.	+	.	CCA1g013933000.1				ID=CCA1g013933000.1;Name=CCA1g013933000.1;Note=CCA1g013933000.1;namesrc=CCA1t013933001.1|0
chr5	Helixer	gene	10898964	11258922	.	+	.	CCA1g013934000.1				ID=CCA1g013934000.1;Name=CCA1g013934000.1;Note=Derived by automated computational analysis using gene prediction method Gnomon;namesrc=CCA1t013934001.1|OMA|1to1|MultiGroup|MULTI|OG733400(TAEMU04246)
