## Supplementary Table 6 for "*Chamaeleo calyptratus* (veiled chameleon) chromosome-scale genome assembly and annotation provides insights into the evolution of reptiles and developmental mechanisms"

### Sheet: Sheet1
Supplementary Table 6 | Permanent gene IDs for genes mentioned in text.
Gene	Permanent Gene ID
Nodal1	CCA1g009427000.1
Nodal2	CCA1g018900000.1
Cer1	CCA1g005486000.1
Lefty	CCA1g001985000.1
Pitx2	CCA1g014680000.1
HoxA1	CCA1g018243000.1
HoxA2	CCA1g018242000.1
HoxA3	CCA1g018241000.1
HoxA4	CCA1g018239000.1
HoxA5	CCA1g018238000.1
HoxA6	CCA1g018237000.1
HoxA7	CCA1g018236000.1
HoxA9	CCA1g023961000.1
HoxA10	CCA1g018233000.1
HoxA11	CCA1g018232000.1
HoxA13	CCA1g018231000.1
HoxB1	CCA1g023959000.1
HoxB2	CCA1g017871000.1
HoxB3	CCA1g017868000.1
HoxB4	CCA1g023960000.1
HoxB5	CCA1g017866000.1
HoxB6	CCA1g017865000.1
HoxB7	CCA1g017864000.1
HoxB8	CCA1g017863000.1
HoxB9	CCA1g017862000.1
HoxB13	CCA1g017861000.1
HoxC1	CCA1g005025000.1
HoxC3	CCA1g023962000.1
HoxC4	CCA1g005024000.1
HoxC5	CCA1g023963000.1
HoxC6	CCA1g023965000.1
HoxC8	CCA1g005023000.1
HoxC9	CCA1g005022000.1
HoxC10	CCA1g005021000.1
HoxC11	CCA1g005020000.1
HoxC12	CCA1g023964000.1
HoxC13	CCA1g005019000.1
HoxD1	CCA1g002721000.1
HoxD3	CCA1g002720000.1
HoxD4	CCA1g002719000.1
HoxD8	CCA1g002718000.1
HoxD9	CCA1g023957000.1
HoxD10	CCA1g100001000.1
HoxD11	CCA1g002715000.1
HoxD12	CCA1g002714000.1
HoxD13	CCA1g002713000.1
Lrwd1	CCA1g023958000.1
