## Supplementary Table 7 for "*Chamaeleo calyptratus* (veiled chameleon) chromosome-scale genome assembly and annotation provides insights into the evolution of reptiles and developmental mechanisms"

### Sheet: Sheet1
PF Polymerase Read Stats:
cell	projid	sample	bases	reads	mean(polym)	N50	mean(insert)	dimers(0-10bp)	inserts(11-100bp)	ZMW_T	ZMW_0	ZMW_1	ZMW_2
B01	XDOVE	DTG_DNA_955_Chamaeleo	145025686952	6065065	23911	38930	21914	0	0	8010756	22.5	75.72	1.77
Subreads Stats:
cell	projid	sample	bases	reads	mean	stddev	median	min	max	mode	p90	p95	N50
B01	XDOVE	DTG_DNA_955_Chamaeleo	144991599827	6774372	21403	17163.1	17246	50	341519	51	45677	53336	34657
PF Polymerase Read Stats:
cell	projid	sample	bases	reads	mean(polym)	N50	mean(insert)	dimers(0-10bp)	inserts(11-100bp)	ZMW_T	ZMW_0	ZMW_1	ZMW_2
A01	XDOVE	DTG_DNA_955_Chamaeleo	143549070762	6135712	23395	38119	21755	0	0	8009999	22.35	76.61	1.03
Subreads Stats:
cell	projid	sample	bases	reads	mean	stddev	median	min	max	mode	p90	p95	N50
A01	XDOVE	DTG_DNA_955_Chamaeleo	143521268836	6712870	21380	17153.5	16993	50	277348	51	45808	53586	34634
